# Yeast MoClo secretion and surface display toolkit 2.0: improvements and applications for analysis of protein-protein interactions and whole-cell biocatalysis

**DOI:** 10.1101/2025.08.19.671047

**Authors:** Vanja Jurić, Leah G. Erwin, Nicola M. O’Riordan, Eamonn Maher, Justin D. Holmes, Paul W. Young

## Abstract

*Saccharomyces cerevisiae* is an invaluable model organism for both fundamental biological research and biotechnological applications including recombinant protein production as well as protein and metabolic engineering. We previously developed a modular cloning (MoClo) based toolkit for *S. cerevisiae* that facilitates rapid optimization of signal peptides and anchor proteins for efficient secretion and/or surface display of heterologous proteins of interest. Here we describe further improvements and applications of this yeast secretion and display (YSD) toolkit. New parts encoding anchor proteins based on N-terminal fusion to a truncated Aga1 and C-terminal fusion to Aga2, each with three possible epitope tag options, are described. We also added parts that facilitate high throughput detection of secreted proteins of interest through GFP fluorescence complementation and parts encoding “secretion boosting” yeast proteins, whose overexpression has previously been reported to enhance secretion of heterologous proteins. In addition, two surface display applications of the toolkit are showcased. We demonstrate that yeast surface display of an anti-GFP nanobody allows cost-effective evaluation of the interactions of GFP-tagged proteins of interest, either by flow cytometry or yeast-based co-immunoprecipitation. In addition, using yeast cells as whole-cell catalysts, we show that co-display of the poly(ethylene terephthalate) (PET) degrading enzyme leaf-branch compost cutinase with hydrophobin1 enhances the breakdown of PET plastic, while triple co-display of these proteins with MHETase causes complete conversion of the intermediary monohydroxyLethyl-terephthalate (MHET) to terephthalic acid. The diverse applications described herein demonstrate the broad applications of the updated MoClo YSD toolkit 2.0 in both synthetic biology and other research fields.
