## Supplementary File 1 for "Yeast MoClo secretion and surface display toolkit 2.0: improvements and applications for analysis of protein-protein interactions and whole-cell biocatalysis"

### Sheet: Part Plasmids
Plasmid Name	Plasmid Description	Vector Backbone	YTK Level / Part Type	E.coli Marker	Reference	Addgene MoClo YSD Toolkit 2.0
MoClo Plasmids Used In This Study
pYSD001	pYTK001 + AGA2 pre-SP (Part 3a')	pYTK001	Level 0 / Type 3a'	Cam	O'Riordan et al. (2024)	Yes
pYSD002	pYTK001 + CRH1 pre-SP (Part 3a')	pYTK001	Level 0 / Type 3a'	Cam	O'Riordan et al. (2024)	Yes
pYSD003	pYTK001 + ECM14 pre-SP (Part 3a')	pYTK001	Level 0 / Type 3a'	Cam	O'Riordan et al. (2024)	Yes
pYSD004	pYTK001 + SUC2 (Invertase) pre-SP (Part 3a')	pYTK001	Level 0 / Type 3a'	Cam	O'Riordan et al. (2024)	Yes
pYSD007	pYTK001 + OST1 pre-SP (Part 3a')	pYTK001	Level 0 / Type 3a'	Cam	O'Riordan et al. (2024)	Yes
pYSD021	pYTK001 + MFalpha1 PrePro-app8 SP (Part 3a')	pYTK001	Level 0 / Type 3a'	Cam	O'Riordan et al. (2024)	Yes
pYSD023	pYTK001 + OST1-Pre-MFalpha1 Pro SP (Part 3a')	pYTK001	Level 0 / Type 3a'	Cam	O'Riordan et al. (2024)	Yes
pYSD045	pYTK001 + Pir2 anchor-linker-HA Tag (Part 3a')	pYTK001	Level 0 / Type 3a'	Cam	This study	Yes
pYSD046	pYTK001 + Pir2 anchor-linker-2xFLAG Tag (Part 3a')	pYTK001	Level 0 / Type 3a'	Cam	This study	Yes
pYSD047	pYTK001 + Pir2 anchor-linker-MYC Tag (Part 3a')	pYTK001	Level 0 / Type 3a'	Cam	This study	Yes
pYSD051	pYTK001 + Aga2-(NoTag)-linker (Part 3a')	pYTK001	Level 0 / Type 3a'	Cam	This study	Yes
pYSD052	pYTK001 + HA Tag-Aga2-linker (Part 3a')	pYTK001	Level 0 / Type 3a'	Cam	This study	Yes
pYSD053	pYTK001 + 2xFLAG-Tag-Aga2-linker (Part 3a')	pYTK001	Level 0 / Type 3a'	Cam	This study	Yes
pYSD054	pYTK001 + MYC Tag-Aga2-linker (Part 3a')	pYTK001	Level 0 / Type 3a'	Cam	This study	Yes
pYSD055	pYTK001 + Aga2-(NoTag)-linker (Part 3a)	pYTK001	Level 0 / Type 3a	Cam	This study	Yes
pYSD056	pYTK001 + HA Tag-Aga2-linker (Part 3a)	pYTK001	Level 0 / Type 3a	Cam	This study	Yes
pYSD057	pYTK001 + 2xFLAG-Tag-Aga2-linker (Part 3a)	pYTK001	Level 0 / Type 3a	Cam	This study	Yes
pYSD058	pYTK001 + MYC Tag-Aga2-linker (Part 3a)	pYTK001	Level 0 / Type 3a	Cam	This study	Yes
pYSD061	pYTK001 + Invertase (SUC2) (Part 3b')	pYTK001	Level 0 / Type 3b'	Cam	O'Riordan et al. (2024)	Yes
pYSD062	pYTK001 + Anti-GFP Nanobody (with HA tag) (Part 3b')	pYTK001	Level 0 / Type 3b'	Cam	O'Riordan et al. (2024)	Yes
pYSD063	pYTK001 + mRuby2 (Part 3b')	pYTK001	Level 0 / Type 3b'	Cam	O'Riordan et al. (2024)	Yes
pYSD068	pYTK001 + Anti-HAtag Frankenbody (Part 3b')	pYTK001	Level 0 / Type 3b'	Cam	This study	Yes
pYSD069	pYTK001 + Anti-GFP Nanobody (no HA tag) (Part 3b')	pYTK001	Level 0 / Type 3b'	Cam	This study	Yes
pYSD070	pYTK001 + Protein A ZZ domain (Part 3b')	pYTK001	Level 0 / Type 3b'	Cam	This study	Yes
pYSD085	pYTK001 + 649 stalk display anchor (Part 4a) + HA	pYTK001	Level 0 / Type 4a	Cam	O'Riordan et al. (2024)	Yes
pYSD086	pYTK001 + SED1p display anchor (Part 4a) + FLAG	pYTK001	Level 0 / Type 4a	Cam	This study	Yes
pYSD087	pYTK001 + SED1p display anchor (Part 4a) + Myc	pYTK001	Level 0 / Type 4a	Cam	This study	Yes
pYSD089	pYTK001 + 649 stalk display anchor (Part 4a) + FLAG	pYTK001	Level 0 / Type 4a	Cam	This study	Yes
pYSD090	pYTK001 + 649 stalk display anchor (Part 4a) + Myc	pYTK001	Level 0 / Type 4a	Cam	This study	Yes
pYSD091	pYTK001 + Aga1 del N181aa disp anchor (Part 4a)+ HA	pYTK001	Level 0 / Type 4a	Cam	This study	Yes
pYSD092	pYTK001 + Aga1 del N181aa disp anchor (Part 4a)+ FLAG	pYTK001	Level 0 / Type 4a	Cam	This study	Yes
pYSD093	pYTK001 + Aga1 del N181aa disp anchor (Part 4a)+ Myc	pYTK001	Level 0 / Type 4a	Cam	This study	Yes
pYSD094	pYTK001 + GFP11-M3-His6-tag (Part 4a) Fluor Complementation	pYTK001	Level 0 / Type 4a	Cam	This study	Yes
pYSD095	pYTK001 + GFP11-M3 (Part 4a) Fluor Complementation	pYTK001	Level 0 / Type 4a	Cam	This study	Yes
pYSD097	pYSD-GFP Dropout Vector [ConLS + 234 GFP Dropout + ConR1 + URA3 + CEN6/ARS4 + AmpR-CoIE1]	pYTK083	GFP Dropout Vector	Amp	This study	Yes
pYSD098	pYSD-GFP Dropout Vector [ConL2 + 234 GFP Dropout + ConRE + HIS3 + CEN6/ARS4 + AmpR-CoIE1]	pYTK083	GFP Dropout Vector	Amp	This study	Yes
pYSD099	pYSD-GFP Dropout Vector [ConL1 + 234 GFP Dropout + ConR2 + LEU2 + CEN6/ARS4 + AmpR ColE1 ]	pYTK083	GFP Dropout Vector	Amp	O'Riordan et al. (2024)	Yes
pYSD503	pYTK001 + ERV29	pYTK001	Level 0 / Type 3	Cam	This study	Yes
pYSD504	pYTK001 + ERJ5	pYTK001	Level 0 / Type 3	Cam	This study	Yes
pYSD505	pYTK001 + ERO1	pYTK001	Level 0 / Type 3	Cam	This study	Yes
pYSD506	pYTK001 + HAC1	pYTK001	Level 0 / Type 3	Cam	This study	Yes
pYSD507	pYTK001 + MSN4	pYTK001	Level 0 / Type 3	Cam	This study	Yes
pYSD508	pYTK001 + PDI1	pYTK001	Level 0 / Type 3	Cam	This study	Yes
pYSD509	pYTK001 + SEB1	pYTK001	Level 0 / Type 3	Cam	This study	Yes
pYSD510	pYTK001 + SIL1	pYTK001	Level 0 / Type 3	Cam	This study	Yes
pYSD511	pYTK001 + SSO1	pYTK001	Level 0 / Type 3	Cam	This study	Yes
pYSD512	pYTK001 + SSO2	pYTK001	Level 0 / Type 3	Cam	This study	Yes
pYSD513	pYTK001 + ERV2	pYTK001	Level 0 / Type 3	Cam	This study	Yes
pYSD514	pYTK001 + Sec65	pYTK001	Level 0 / Type 3	Cam	This study	Yes
pYSD515	pYTK001 + SRP14	pYTK001	Level 0 / Type 3	Cam	This study	Yes
pYSD516	pYTK001 + SWA2	pYTK001	Level 0 / Type 3	Cam	This study	Yes
pYSD517	pYTK001 + COG5	pYTK001	Level 0 / Type 3	Cam	This study	Yes
pYSD518	pYTK001 + SSA1	pYTK001	Level 0 / Type 3	Cam	This study	Yes
pYSD519	pYTK001 + SRP54	pYTK001	Level 0 / Type 3	Cam	This study	Yes
pYSD520	pYTK001 + MNS1	pYTK001	Level 0 / Type 3	Cam	This study	Yes
pYSD521	pYTK001 + SEC4	pYTK001	Level 0 / Type 3	Cam	This study	Yes
pYSD522	pYTK001 + CWH41	pYTK001	Level 0 / Type 3	Cam	This study	Yes
pYSD523	pYTK001 + SEC16	pYTK001	Level 0 / Type 3	Cam	This study	Yes
pYSD524	pYTK001 + CYS4	pYTK001	Level 0 / Type 3	Cam	This study	Yes
pYSD525	pYTK001 + SED5	pYTK001	Level 0 / Type 3	Cam	This study	Yes
pYSD526	pYTK001 + JEM1	pYTK001	Level 0 / Type 3	Cam	This study	Yes
pYSD703	pYTK001 + MHETase (Part 3b')	pYTK001	Level 0 / Type 3b'	Cam	This study	No*
pYSD704	pYTK001 + HFB1 (Part 3b')	pYTK001	Level 0 / Type 3b'	Cam	This study	No*
Plasmids used from the MoClo Yeast Toolkit (YTK) (Lee et al. (2015))
pYTK001	Part Plasmid Entry Vector	pYTK001	Level 0	Cam	Lee et al. (2015)	Yes
pYTK002	pYTK001 + ConLS (Part 1)	pYTK001	Level 0 / Type 1	Cam	Lee et al. (2015)	Yes
pYTK003	pYTK001 + ConL1 (Part 1)	pYTK001	Level 0 / Type 1	Cam	Lee et al. (2015)	Yes
pYTK004	pYTK001 + ConL2 (Part 1)	pYTK001	Level 0 / Type 1	Cam	Lee et al. (2015)	Yes
pYTK009	pYTK001 + pTDH3 (Part 2)	pYTK001	Level 0 / Type 2	Cam	Lee et al. (2015)	Yes
pYTK011	pYTK001 + pPGK1 (Part 2)	pYTK001	Level 0 / Type 2	Cam	Lee et al. (2015)	Yes
pYTK013	pYTK001 + pTEF1 (Part 2)	pYTK001	Level 0 / Type 2	Cam	Lee et al. (2015)	Yes
pYTK014	pYTK001 + pTEF2 (Part 2)	pYTK001	Level 0 / Type 2	Cam	Lee et al. (2015)	Yes
pYTK047	GFP dropout (Part 234r)	pYTK001	Level 0 / Type 234r	Cam	Lee et al. (2015)	Yes
pYTK055	pYTK001 + tENO2 (Part 4)	pYTK001	Level 0 / Type 4	Cam	Lee et al. (2015)	Yes
pYTK060	pYTK001 +6XHis_3XFlag (Part 4a)	pYTK001	Level 0 / Type 4a	Cam	Lee et al. (2015)	Yes
pYTK063	pYTK001 + tADH1 (Part 4b)	pYTK001	Level 0 / Type 4b	Cam	Lee et al. (2015)	Yes
pYTK064	pYTK001 + tPGK1 (Part 4b)	pYTK001	Level 0 / Type 4b	Cam	Lee et al. (2015)	Yes
pYTK065	pYTK001 + tENO2 (Part 4b)	pYTK001	Level 0 / Type 4b	Cam	Lee et al. (2015)	Yes
pYTK066	pYTK001 + tTDH1 (Part 4b)	pYTK001	Level 0 / Type 4b	Cam	Lee et al. (2015)	Yes
pYTK067	pYTK001 +ConR1 (Part 5)	pYTK001	Level 0 / Type 5	Cam	Lee et al. (2015)	Yes
pYTK068	pYTK001 +ConR2 (Part 5)	pYTK001	Level 0 / Type 5	Cam	Lee et al. (2015)	Yes
pYTK072	pYTK001 +ConRE (Part 5)	pYTK001	Level 0 / Type 5	Cam	Lee et al. (2015)	Yes
pYTK074	pYTK001 + URA3 (Part 6)	pYTK001	Level 0 / Type 6	Cam	Lee et al. (2015)	Yes
pYTK075	pYTK001 + LEU2 (Part 6)	pYTK001	Level 0 / Type 6	Cam	Lee et al. (2015)	Yes
pYTK076	pYTK001 + HIS3 (Part 6)	pYTK001	Level 0 / Type 6	Cam	Lee et al. (2015)	Yes
pYTK081	pYTK001 + CEN6/ARS4 (Part 7)	pYTK001	Level 0 / Type 7	Cam	Lee et al. (2015)	Yes
pYTK083	AmpR-ColE1	pYTK083	Level 0 / Type 8	Amp	Lee et al. (2015)	Yes
Notes:
pYSD097, -098, -099 are GFP Dropout vector backbones used in the assembly of the majority of yeast expression vectors.
pYSD062 contains a part that encodes the anti GFP nanobody with a C-terminal HA tag, while pYSD069 contains a part without this HA tag.
"No*" indicates plasmids that are not part of the YSD Toolkit 2.0 but that will be made available separately through Addgene.
References:
Lee, M.E., DeLoache, W. C., Cervantes, B., & Dueber, J. E. (2015) A Highly Characterized Yeast Toolkit for Modular, Multipart Assembly. ACS Synthetic Biology 4 (9), 975-986. DOI: 10.1021/sb500366v
O'Riordan, N. M., Juric, V., O'Neill, S. K., Roche, A. P. & Young, P. W. (2024) A Yeast Modular Cloning (MoClo) Toolkit Expansion for Optimization of Heterologous Protein Secretion and Surface Display in Saccharomyces cerevisiae, ACS Synthethic Biology. 13, 1246-1258.

### Sheet: Expression Plasmids
Plasmid Name	Description of Transcriptional Unit	Assembled from	Level	E.coli Origin	E.coli Marker	Yeast Origin	Yeast Marker	Reference	Addgene MoClo YSD Toolkit 2.0
pYSD Yeast Expression Plasmids
pYSD141	pTEF1 + AGA2 pre-SP + mRUBY2 + 6XHis_3XFLAG + tTDH1	pYSD099 , pYTK013 , pYSD001 , pYSD063 , pYTK060 , pYTK066	Level 1	ColE1	Amp	CEN6/ARS4	LEU2	O'Riordan et al. (2024)	Yes
pYSD274	pTEF1 + AGA2 pre-SP + mRuby2 + GFP11-M3-His6-tag + tTDH1	pYSD099 , pYTK013 , pYSD001 , pYSD063 , pYSD094 , pYTK066	Level 1	ColE1	Amp	CEN6/ARS4	LEU2	This study	Yes
pYSD275	pTEF1 + CRH1 pre-SP + mRuby2 + GFP11-M3-His6-tag + tTDH1	pYSD099 , pYTK013 , pYSD002 , pYSD063 , pYSD094 , pYTK066	Level 1	ColE1	Amp	CEN6/ARS4	LEU2	This study	No
pYSD276	pTEF1 + ECM14 pre-SP + mRuby2 + GFP11-M3-His6-tag + tTDH1	pYSD099 , pYTK013 , pYSD003 , pYSD063 , pYSD094 , pYTK066	Level 1	ColE1	Amp	CEN6/ARS4	LEU2	This study	No
pYSD281	pTEF1 + SUC2 pre-SP + Invertase + GFP11-M3-His6-tag + tTDH1	pYSD099 , pYTK013 , pYSD004 , pYSD061 , pYSD094 , pYTK066	Level 1	ColE1	Amp	CEN6/ARS4	LEU2	This study	Yes
pYSD300	pPGK1 + Aga1p + tENO2	pYTK002, pYTK011, pYSD080, pYTK055, pYTK067, pYTK076, pYTK081, pYTK083	Level 1	ColE1	Amp	CEN6/ARS4	HIS3	O'Riordan et al. (2024)	Yes
pYSD310	pTEF1 + MFalpha1 PrePro-app8 SP + Anti GFP Nanobody + Linker-HA-TEV-649-stalk + tTDH1	pYSD099 , pYTK013 , pYSD021, pYSD062, pYSD085, pYTK066	Level 1	ColE1	Amp	CEN6/ARS4	LEU2	O'Riordan et al. (2024)	Yes
pYSD315	pTEF1 + AGA2 pre-SP + mRUBY2 + Linker-HA-TEV-649-stalk + tTDH1	pYSD099 , pYTK013 , pYSD001 , pYSD063 , pYSD085, pYTK066	Level 1	ColE1	Amp	CEN6/ARS4	LEU2	O'Riordan et al. (2024)	Yes
pYSD316	pTEF1 + MFalpha1 PrePro-app8 SP + Anti GFP Nanobody + Linker-HA-Aga1 del N181aa + tTDH1	pYSD099 , pYTK013 , pYSD021, pYSD062, pYSD091, pYTK066	Level 1	ColE1	Amp	CEN6/ARS4	LEU2	This study	Yes
pYSD317	pTEF1 + MFalpha1 PrePro-app8 SP + Anti GFP Nanobody + Linker-FLAG-Aga1 del N181aa + tTDH1	pYSD099 , pYTK013 , pYSD021, pYSD062, pYSD092, pYTK066	Level 1	ColE1	Amp	CEN6/ARS4	LEU2	This study	No
pYSD318	pTEF1 + MFalpha1 PrePro-app8 SP + Anti GFP Nanobody + Linker-MYC-Aga1 del N181aa + tTDH1	pYSD099 , pYTK013 , pYSD021, pYSD062, pYSD093, pYTK066	Level 1	ColE1	Amp	CEN6/ARS4	LEU2	This study	No
pYSD319	pTEF1 + Aga2 SP + mRuby2 + Linker-HA-Aga1 del N181aa + tTDH1	pYSD099 , pYTK013 , pYSD001, pYSD063, pYSD091, pYTK066	Level 1	ColE1	Amp	CEN6/ARS4	LEU2	This study	Yes
pYSD322	pTEF1 + MFalpha1 PrePro-app8 SP + Anti HA Frankenbody + Linker-MYC-TEV-649-stalk + tTDH1	pYSD099 , pYTK013 , pYSD021, pYSD068, pYSD090, pYTK066	Level 1	ColE1	Amp	CEN6/ARS4	LEU2	This study	Yes
pYSD323	pTEF1 + AGA2 SP + Protein A ZZ domain + Linker-HA-tag-TEV-649-stalk + tTDH1	pYSD099 , pYTK013 , pYSD001, pYSD070, pYSD085, pYTK066	Level 1	ColE1	Amp	CEN6/ARS4	LEU2	This study	No
pYSD324	pTEF1 + KSH1 SP + Protein A ZZ domain + Linker-HA-tag-TEV-649-stalk + tTDH1	pYSD099 , pYTK013 , pYSD005, pYSD070, pYSD085, pYTK066	Level 1	ColE1	Amp	CEN6/ARS4	LEU2	This study	No
pYSD325	pTEF1 + MFalpha1 PrePro-app8 SP + Protein A ZZ domain + Linker-HA-tag-TEV-649-stalk + tTDH1	pYSD099 , pYTK013 , pYSD021, pYSD070, pYSD085, pYTK066	Level 1	ColE1	Amp	CEN6/ARS4	LEU2	This study	Yes
pYSD326	pTEF1 + OST1-Pre-MFalpha1Pro SP + Protein A ZZ domain + Linker-HA-tag-TEV-649-stalk + tTDH1	pYSD099 , pYTK013 , pYSD023, pYSD070, pYSD085, pYTK066	Level 1	ColE1	Amp	CEN6/ARS4	LEU2	This study	Yes
pYSD327	pTEF1 + AGA2 SP + Protein A ZZ domain + Linker-HA-delN181-Aga1 + tTDH1	pYSD099 , pYTK013 , pYSD001, pYSD070, pYSD091, pYTK066	Level 1	ColE1	Amp	CEN6/ARS4	LEU2	This study	No
pYSD331	pTEF1 + Aga2-Cterm noTag + antiGFP-Nb + tTDH1	pYSD099 , pYTK013 , pYSD051 , pYSD062, pYTK056	Level 1	ColE1	Amp	CEN6/ARS4	LEU2	This study	No
pYSD332	pTEF1 + Aga2-Cterm HA-Tag + antiGFP-Nb + tTDH1	pYSD099 , pYTK013 , pYSD052 , pYSD062, pYTK056	Level 1	ColE1	Amp	CEN6/ARS4	LEU2	This study	Yes
pYSD333	pTEF1 + Aga2-Cterm 2xFLAG-Tag + antiGFP-Nb + tTDH1	pYSD099 , pYTK013 , pYSD053 , pYSD062, pYTK056	Level 1	ColE1	Amp	CEN6/ARS4	LEU2	This study	No
pYSD334	pTEF1 + Aga2-Cterm MYC-Tag + antiGFP-Nb + tTDH1	pYSD099 , pYTK013 , pYSD054 , pYSD062, pYTK056	Level 1	ColE1	Amp	CEN6/ARS4	LEU2	This study	No
pYSD335	pTEF1 + Aga2-Cterm HA-Tag + mRuby2 + tTDH1	pYSD099 , pYTK013 , pYSD052 , pYSD063, pYTK056	Level 1	ColE1	Amp	CEN6/ARS4	LEU2	This study	No
pYSD339	pTEF1 + Aga2-Cterm noTag + antiGFP-Nb + 3xFLAG-His6 + tTDH1	pYSD099 , pYTK013 , pYSD051 , pYSD062, pYTK060, pYTK066	Level 1	ColE1	Amp	CEN6/ARS4	LEU2	This study	No
pYSD341	pTEF1 + Aga2-Cterm 2xFLAG-Tag + Erbin-SuperBinder PDZ motif + tTDH1	pYSD099 , pYTK013 , pYSD053 , ErbinSuperBinder dsOligo, pYTK056	Level 1	ColE1	Amp	CEN6/ARS4	LEU2	This study	No
pYSD342	pTEF1 + Aga2-Cterm 2xFLAG-Tag + Liprin 12AA + tTDH1	pYSD099 , pYTK013 , pYSD053 , Liprin 12AA dsOligo, pYTK056	Level 1	ColE1	Amp	CEN6/ARS4	LEU2	This study	No
pYSD353	pTEF1 + MFalpha1 PrePro-app8 SP + Anti GFP Nanobody + Linker-FLAG-TEV-649-stalk + tTDH1	pYSD099 , pYTK013 , pYSD021, pYSD069, pYSD089, pYTK066	Level 1	ColE1	Amp	CEN6/ARS4	LEU2	This study	Yes
pYSD354	pTEF1 + MFalpha1 PrePro-app8 SP + Anti GFP Nanobody + Linker-MYC-TEV-649-stalk + tTDH1	pYSD099 , pYTK013 , pYSD021, pYSD069, pYSD090, pYTK066	Level 1	ColE1	Amp	CEN6/ARS4	LEU2	This study	Yes
pYSD361	pTEF1 + Pir2-HA-tag + antiGFP-Nb(noHA) + tTDH1	pYSD099 , pYTK013 , pYSD045 , pYSD069, pYTK056	Level 1	ColE1	Amp	CEN6/ARS4	LEU2	This study	No
pYSD362	pTEF1 + Pir2-FLAG-tag + antiGFP-Nb + tTDH1	pYSD099 , pYTK013 , pYSD046 , pYSD062, pYTK056	Level 1	ColE1	Amp	CEN6/ARS4	LEU2	This study	No
pYSD363	pTEF1 + Pir2-MYC-tag + antiGFP-Nb + tTDH1	pYSD099 , pYTK013 , pYSD047 , pYSD062, pYTK056	Level 1	ColE1	Amp	CEN6/ARS4	LEU2	This study	No
pYSD726	pTEF1 + OST1 SP + LCC-ICCG + Linker-FLAG-TEV-Sed1p + tTDH1	pYSD099 , pYTK013 , pYSD007 , pYSD701 , pYSD086, pYTK066	Level 1	ColE1	Amp	CEN6/ARS4	LEU2	This study	No*
pYSD728	pTEF1 + OST1 SP + LCC-WT + Linker-FLAG-TEV-Sed1p + tTDH1	pYSD099 , pYTK013 , pYSD007 , pYSD702 , pYSD086, pYTK066	Level 1	ColE1	Amp	CEN6/ARS4	LEU2	This study	No*
pYSD731	pPGK1 + AGA2 pre-SP + MHETase + Linker-HA-TEV-649-stalk + tPGK1	pYSD001, pYSD703, pYSD085, pYTK011, pYTK002, pYTK064, pYTK067, pYTK074, pYTK081, pYTK083	Level 1	ColE1	Amp	CEN6/ARS4	URA3	This study	No*
pYSD733	pTDH3 + MFalpha1 PrePro-app8 SP + MHETase + Linker-HA-TEV-649-stalk + tADH1	pYSD021, pYSD703, pYSD085, pYTK009, pYTK002, pYTK063, pYTK067, pYTK074, pYTK081, pYTK083	Level 1	ColE1	Amp	CEN6/ARS4	URA3	This study	No
pYSD741	pTEF2 + MFalpha1 PrePro-app8 SP + HFB1 + Linker-Myc-TEV-649-stalk + tENO2	pYSD098, pYTK014, pYSD021, pYSD704, pYSD090, pYTK065,	Level 1	ColE1	Amp	CEN6/ARS4	HIS3	This study	No*
Bacterial Expression Plasmid for GFP1-10
pET24-nHis GFP1-10	T7 promoter + His6 GFP1-10 in pET24 plasmid for bacterial expression	N/A	N/A	pBR322	Kan	N/A	N/A	This study	Yes
Notes:
"No*" indicates plasmids that are not part of the YSD Toolkit 2.0 but that will be made available separately through Addgene

### Sheet: pYSD Toolkit 2.0 Addgene
Plasmids forming the MoClo Yeast Secretion Display (YSD) Toolkit 2.0 to be made available through Addgene.org
Plasmid Name	Plasmid Description	Vector Backbone	YTK Level / Part Type	E.coli Origin	E.coli Marker	Yeast Origin	Yeast Marker	Reference
Part Plasmids MoClo YSD toolkit 1.0
pYSD001	pYTK001 + AGA2 pre-SP (Part 3a')	pYTK001	Level 0 / Type 3a'	ColE1	Cam	N/A	N/A	O'Riordan et al. (2024)
pYSD002	pYTK001 + CRH1 pre-SP (Part 3a')	pYTK001	Level 0 / Type 3a'	ColE1	Cam	N/A	N/A	O'Riordan et al. (2024)
pYSD003	pYTK001 + ECM14 pre-SP (Part 3a')	pYTK001	Level 0 / Type 3a'	ColE1	Cam	N/A	N/A	O'Riordan et al. (2024)
pYSD004	pYTK001 + SUC2 (Invertase) pre-SP (Part 3a')	pYTK001	Level 0 / Type 3a'	ColE1	Cam	N/A	N/A	O'Riordan et al. (2024)
pYSD005	pYTK001 + KSH1 pre-SP (Part 3a')	pYTK001	Level 0 / Type 3a'	ColE1	Cam	N/A	N/A	O'Riordan et al. (2024)
pYSD006	pYTK001 + MFalpha1 pre-SP (Part 3a')	pYTK001	Level 0 / Type 3a'	ColE1	Cam	N/A	N/A	O'Riordan et al. (2024)
pYSD007	pYTK001 + OST1 pre-SP (Part 3a')	pYTK001	Level 0 / Type 3a'	ColE1	Cam	N/A	N/A	O'Riordan et al. (2024)
pYSD008	pYTK001 + PLB1 pre-SP (Part 3a')	pYTK001	Level 0 / Type 3a'	ColE1	Cam	N/A	N/A	O'Riordan et al. (2024)
pYSD009	pYTK001 + SRL1 pre-SP (Part 3a')	pYTK001	Level 0 / Type 3a'	ColE1	Cam	N/A	N/A	O'Riordan et al. (2024)
pYSD021	pYTK001 + MFalpha1 PrePro-app8 SP (Part 3a')	pYTK001	Level 0 / Type 3a'	ColE1	Cam	N/A	N/A	O'Riordan et al. (2024)
pYSD022	pYTK001 + MFalpha1 PrePro-OPT SP (Part 3a')	pYTK001	Level 0 / Type 3a'	ColE1	Cam	N/A	N/A	O'Riordan et al. (2024)
pYSD023	pYTK001 + OST1-Pre-MFalpha1 Pro SP (Part 3a')	pYTK001	Level 0 / Type 3a'	ColE1	Cam	N/A	N/A	O'Riordan et al. (2024)
pYSD024	pYTK001 + MFalpha1 PrePro-WT SP (Part 3a')	pYTK001	Level 0 / Type 3a'	ColE1	Cam	N/A	N/A	O'Riordan et al. (2024)
pYSD041	pYTK001 + YAR066W TFP (Part 3a')	pYTK001	Level 0 / Type 3a'	ColE1	Cam	N/A	N/A	O'Riordan et al. (2024)
pYSD042	pYTK001 + HSP150 TFP (Part 3a')	pYTK001	Level 0 / Type 3a'	ColE1	Cam	N/A	N/A	O'Riordan et al. (2024)
pYSD043	pYTK001 + SCW4 (111AA) TFP (Part 3a')	pYTK001	Level 0 / Type 3a'	ColE1	Cam	N/A	N/A	O'Riordan et al. (2024)
pYSD044	pYTK001 + SCW4 (142AA) TFP (Part 3a')	pYTK001	Level 0 / Type 3a'	ColE1	Cam	N/A	N/A	O'Riordan et al. (2024)
pYSD061	pYTK001 + Invertase (SUC2) (Part 3b')	pYTK001	Level 0 / Type 3b'	ColE1	Cam	N/A	N/A	O'Riordan et al. (2024)
pYSD063	pYTK001 + mRuby2 (Part 3b')	pYTK001	Level 0 / Type 3b'	ColE1	Cam	N/A	N/A	O'Riordan et al. (2024)
pYSD080	pYTK001 + AGA1p (Part 3)	pYTK001	Level 0 / Type 3	ColE1	Cam	N/A	N/A	O'Riordan et al. (2024)
pYSD081	pYTK001 + AGA2p display anchor (Part 4a)	pYTK001	Level 0 / Type 4a	ColE1	Cam	N/A	N/A	O'Riordan et al. (2024)
pYSD082	pYTK001 + CWP2p display anchor (Part 4a)	pYTK001	Level 0 / Type 4a	ColE1	Cam	N/A	N/A	O'Riordan et al. (2024)
pYSD083	pYTK001 + SED1p display anchor (Part 4a)	pYTK001	Level 0 / Type 4a	ColE1	Cam	N/A	N/A	O'Riordan et al. (2024)
pYSD084	pYTK001 + TIP1p display anchor (Part 4a)	pYTK001	Level 0 / Type 4a	ColE1	Cam	N/A	N/A	O'Riordan et al. (2024)
pYSD085	pYTK001 + 649 stalk display anchor (Part 4a)	pYTK001	Level 0 / Type 4a	ColE1	Cam	N/A	N/A	O'Riordan et al. (2024)
pYSD099	pYSD-GFP Dropout Vector [ConL1 + 234 GFP Dropout + ConR2 + LEU2 + CEN6/ARS4 + AmpR ColE1 ]	pYTK083	GFP Dropout Vector	ColE1	Amp	CEN6/ARS4	LEU2	O'Riordan et al. (2024)
Expression Plasmids MoClo YSD toolkit 1.0
pYSD100	pTEF1 + Invertase (SUC2) + 6XHis_3XFLAG + tTDH1	pYSD099	Level 1	ColE1	Amp	CEN6/ARS4	LEU2	O'Riordan et al. (2024)
pYSD101	pTEF1 + AGA2 pre-SP + Invertase (SUC2) + 6XHis_3XFLAG + tTDH1	pYSD099	Level 1	ColE1	Amp	CEN6/ARS4	LEU2	O'Riordan et al. (2024)
pYSD113	pTEF1 + SCW4 (111AA) TFP + Invertase (SUC2) + 6XHis_3XFLAG + tTDH1	pYSD099	Level 1	ColE1	Amp	CEN6/ARS4	LEU2	O'Riordan et al. (2024)
pYSD140	pTEF1 + mRUBY2 + 6XHis_3XFLAG + tTDH1	pYSD099	Level 1	ColE1	Amp	CEN6/ARS4	LEU2	O'Riordan et al. (2024)
pYSD141	pTEF1 + AGA2 pre-SP + mRUBY2 + 6XHis_3XFLAG + tTDH1	pYSD099	Level 1	ColE1	Amp	CEN6/ARS4	LEU2	O'Riordan et al. (2024)
pYSD153	pTEF1 + SCW4 (111AA) TFP + mRUBY2 + 6XHis_3XFLAG + tTDH1	pYSD099	Level 1	ColE1	Amp	CEN6/ARS4	LEU2	O'Riordan et al. (2024)
pYSD300	pPGK1 + Aga1p + tENO2	pYSD099	Level 1	ColE1	Amp	CEN6/ARS4	HIS3	O'Riordan et al. (2024)
pYSD313	pTEF1 + AGA2 pre-SP + mRUBY2 + Linker-HA-TEV-Sed1p + tTDH1	pYSD099	Level 1	ColE1	Amp	CEN6/ARS4	LEU2	O'Riordan et al. (2024)
Part Plasmids MoClo YSD toolkit 2.0
pYSD045	pYTK001 + Pir2 anchor-linker-HA Tag (Part 3a')	pYTK001	Level 0 / Type 3a'	ColE1	Cam	N/A	N/A	This study
pYSD046	pYTK001 + Pir2 anchor-linker-2xFLAG Tag (Part 3a')	pYTK001	Level 0 / Type 3a'	ColE1	Cam	N/A	N/A	This study
pYSD047	pYTK001 + Pir2 anchor-linker-MYC Tag (Part 3a')	pYTK001	Level 0 / Type 3a'	ColE1	Cam	N/A	N/A	This study
pYSD051	pYTK001 + Aga2-(NoTag)-linker (Part 3a')	pYTK001	Level 0 / Type 3a'	ColE1	Cam	N/A	N/A	This study
pYSD052	pYTK001 + HA Tag-Aga2-linker (Part 3a')	pYTK001	Level 0 / Type 3a'	ColE1	Cam	N/A	N/A	This study
pYSD053	pYTK001 + 2xFLAG-Tag-Aga2-linker (Part 3a')	pYTK001	Level 0 / Type 3a'	ColE1	Cam	N/A	N/A	This study
pYSD054	pYTK001 + MYC Tag-Aga2-linker (Part 3a')	pYTK001	Level 0 / Type 3a'	ColE1	Cam	N/A	N/A	This study
pYSD055	pYTK001 + Aga2-(NoTag)-linker (Part 3a)	pYTK001	Level 0 / Type 3a	ColE1	Cam	N/A	N/A	This study
pYSD056	pYTK001 + HA Tag-Aga2-linker (Part 3a)	pYTK001	Level 0 / Type 3a	ColE1	Cam	N/A	N/A	This study
pYSD057	pYTK001 + 2xFLAG-Tag-Aga2-linker (Part 3a)	pYTK001	Level 0 / Type 3a	ColE1	Cam	N/A	N/A	This study
pYSD058	pYTK001 + MYC Tag-Aga2-linker (Part 3a)	pYTK001	Level 0 / Type 3a	ColE1	Cam	N/A	N/A	This study
pYSD068	pYTK001 + Anti-HAtag Frankenbody (Part 3b')	pYTK001	Level 0 / Type 3b'	ColE1	Cam	N/A	N/A	This study
pYSD069	pYTK001 + Anti-GFP Nanobody (no HA tag) (Part 3b')	pYTK001	Level 0 / Type 3b'	ColE1	Cam	N/A	N/A	This study
pYSD070	pYTK001 + Protein A ZZ domain (Part 3b')	pYTK001	Level 0 / Type 3b'	ColE1	Cam	N/A	N/A	This study
pYSD086	pYTK001 + SED1p display anchor (Part 4a) + FLAG	pYTK001	Level 0 / Type 4a	ColE1	Cam	N/A	N/A	This study
pYSD087	pYTK001 + SED1p display anchor (Part 4a) + Myc	pYTK001	Level 0 / Type 4a	ColE1	Cam	N/A	N/A	This study
pYSD089	pYTK001 + 649 stalk display anchor (Part 4a) + FLAG	pYTK001	Level 0 / Type 4a	ColE1	Cam	N/A	N/A	This study
pYSD090	pYTK001 + 649 stalk display anchor (Part 4a) + Myc	pYTK001	Level 0 / Type 4a	ColE1	Cam	N/A	N/A	This study
pYSD091	pYTK001 + Aga1 del N181aa disp anchor (Part 4a)+ HA	pYTK001	Level 0 / Type 4a	ColE1	Cam	N/A	N/A	This study
pYSD092	pYTK001 + Aga1 del N181aa disp anchor (Part 4a)+ FLAG	pYTK001	Level 0 / Type 4a	ColE1	Cam	N/A	N/A	This study
pYSD093	pYTK001 + Aga1 del N181aa disp anchor (Part 4a)+ Myc	pYTK001	Level 0 / Type 4a	ColE1	Cam	N/A	N/A	This study
pYSD094	pYTK001 + GFP11-M3-His6-tag (Part 4a) Fluoresence Complementation	pYTK001	Level 0 / Type 4a	ColE1	Cam	N/A	N/A	This study
pYSD095	pYTK001 + GFP11-M3 (Part 4a) Fluoresence Complementation	pYTK001	Level 0 / Type 4a	ColE1	Cam	N/A	N/A	This study
pYSD097	pYSD-GFP Dropout Vector [ConLS + 234 GFP Dropout + ConR1 + URA3 + CEN6/ARS4 + AmpR-CoIE1]	pYTK083	GFP Dropout Vector	ColE1	Amp	N/A	N/A	This study
pYSD098	pYSD-GFP Dropout Vector [ConL2 + 234 GFP Dropout + ConRE + HIS3 + CEN6/ARS4 + AmpR-CoIE1]	pYTK083	GFP Dropout Vector	ColE1	Amp	N/A	N/A	This study
pYSD503	pYTK001 + ERV29	pYTK001	Level 0 / Type 3	ColE1	Cam	N/A	N/A	This study
pYSD504	pYTK001 + ERJ5	pYTK001	Level 0 / Type 3	ColE1	Cam	N/A	N/A	This study
pYSD505	pYTK001 + ERO1	pYTK001	Level 0 / Type 3	ColE1	Cam	N/A	N/A	This study
pYSD506	pYTK001 + HAC1	pYTK001	Level 0 / Type 3	ColE1	Cam	N/A	N/A	This study
pYSD507	pYTK001 + MSN4	pYTK001	Level 0 / Type 3	ColE1	Cam	N/A	N/A	This study
pYSD508	pYTK001 + PDI1	pYTK001	Level 0 / Type 3	ColE1	Cam	N/A	N/A	This study
pYSD509	pYTK001 + SEB1	pYTK001	Level 0 / Type 3	ColE1	Cam	N/A	N/A	This study
pYSD510	pYTK001 + SIL1	pYTK001	Level 0 / Type 3	ColE1	Cam	N/A	N/A	This study
pYSD511	pYTK001 + SSO1	pYTK001	Level 0 / Type 3	ColE1	Cam	N/A	N/A	This study
pYSD512	pYTK001 + SSO2	pYTK001	Level 0 / Type 3	ColE1	Cam	N/A	N/A	This study
pYSD513	pYTK001 + ERV2	pYTK001	Level 0 / Type 3	ColE1	Cam	N/A	N/A	This study
pYSD514	pYTK001 + Sec65	pYTK001	Level 0 / Type 3	ColE1	Cam	N/A	N/A	This study
pYSD515	pYTK001 + SRP14	pYTK001	Level 0 / Type 3	ColE1	Cam	N/A	N/A	This study
pYSD516	pYTK001 + SWA2	pYTK001	Level 0 / Type 3	ColE1	Cam	N/A	N/A	This study
pYSD517	pYTK001 + COG5	pYTK001	Level 0 / Type 3	ColE1	Cam	N/A	N/A	This study
pYSD518	pYTK001 + SSA1	pYTK001	Level 0 / Type 3	ColE1	Cam	N/A	N/A	This study
pYSD519	pYTK001 + SRP54	pYTK001	Level 0 / Type 3	ColE1	Cam	N/A	N/A	This study
pYSD520	pYTK001 + MNS1	pYTK001	Level 0 / Type 3	ColE1	Cam	N/A	N/A	This study
pYSD521	pYTK001 + SEC4	pYTK001	Level 0 / Type 3	ColE1	Cam	N/A	N/A	This study
pYSD522	pYTK001 + CWH41	pYTK001	Level 0 / Type 3	ColE1	Cam	N/A	N/A	This study
pYSD523	pYTK001 + SEC16	pYTK001	Level 0 / Type 3	ColE1	Cam	N/A	N/A	This study
pYSD524	pYTK001 + CYS4	pYTK001	Level 0 / Type 3	ColE1	Cam	N/A	N/A	This study
pYSD525	pYTK001 + SED5	pYTK001	Level 0 / Type 3	ColE1	Cam	N/A	N/A	This study
pYSD526	pYTK001 + JEM1	pYTK001	Level 0 / Type 3	ColE1	Cam	N/A	N/A	This study
Expression Plasmids MoClo YSD toolkit 2.0
pYSD274	pTEF1 + AGA2 pre-SP + mRuby2 + GFP11-M3-His6-tag + tTDH1	pYSD099	Level 1	ColE1	Amp	CEN6/ARS4	LEU2	This study
pYSD281	pTEF1 + SUC2 pre-SP + Invertase + GFP11-M3-His6-tag + tTDH1	pYSD099	Level 1	ColE1	Amp	CEN6/ARS4	LEU2	This study
pYSD310	pTEF1 + MFalpha1 PrePro-app8 SP + Anti GFP Nanobody + Linker-HA-TEV-649-stalk + tTDH1	pYSD099	Level 1	ColE1	Amp	CEN6/ARS4	LEU2	This study
pYSD315	pTEF1 + AGA2 pre-SP + mRUBY2 + Linker-HA-TEV-649-stalk + tTDH1	pYSD099	Level 1	ColE1	Amp	CEN6/ARS4	LEU2	This study
pYSD316	pTEF1 + MFalpha1 PrePro-app8 SP + Anti GFP Nanobody + Linker-HA-Aga1 del N181aa + tTDH1	pYSD099	Level 1	ColE1	Amp	CEN6/ARS4	LEU2	This study
pYSD319	pTEF1 + Aga2 SP + mRuby2 + Linker-HA-Aga1 del N181aa + tTDH1	pYSD099	Level 1	ColE1	Amp	CEN6/ARS4	LEU2	This study
pYSD322	pTEF1 + MFalpha1 PrePro-app8 SP + Anti HA Frankenbody + Linker-MYC-TEV-649-stalk + tTDH1	pYSD099	Level 1	ColE1	Amp	CEN6/ARS4	LEU2	This study
pYSD325	pTEF1 + MFalpha1 PrePro-app8 SP + Protein A ZZ domain + Linker-HA-tag-TEV-649-stalk + tTDH1	pYSD099	Level 1	ColE1	Amp	CEN6/ARS4	LEU2	This study
pYSD326	pTEF1 + OST1-Pre-MFalpha1Pro SP + Protein A ZZ domain + Linker-HA-tag-TEV-649-stalk + tTDH1	pYSD099	Level 1	ColE1	Amp	CEN6/ARS4	LEU2	This study
pYSD332	pTEF1 + Aga2-Cterm HA-Tag + antiGFP-Nb + tTDH1	pYSD099	Level 1	ColE1	Amp	CEN6/ARS4	LEU2	This study
pYSD353	pTEF1 + MFalpha1 PrePro-app8 SP + Anti GFP Nanobody + Linker-FLAG-TEV-649-stalk + tTDH1	pYSD099	Level 1	ColE1	Amp	CEN6/ARS4	LEU2	This study
pYSD354	pTEF1 + MFalpha1 PrePro-app8 SP + Anti GFP Nanobody + Linker-MYC-TEV-649-stalk + tTDH1	pYSD099	Level 1	ColE1	Amp	CEN6/ARS4	LEU2	This study
pET24-nHis GFP1-10	T7 promoter + His6 GFP1-10 in pET24 plasmid for bacterial expression	N/A	N/A	pBR322	Kan	N/A	N/A	This study
Notes:
pYSD097, -098, -099 are GFP dropout vector backbones used in the assembly of yeast expression vectors.
pYSD044 encodes a 142 amino acid long version of the SCW4 TFP as a type 3a' part. It lacks a Kex2p cleavage site and corresponds to a seqeunce termed "S2" by Bae etal., (2022)). This version of the SCW4 TFP is not described in O'Riordan et al. (2024) but is included in the YSD toolkit may be useful for certain applications.
References:
Michael E. Lee, William C. DeLoache, Bernardo Cervantes, and John E. Dueber
A Highly Characterized Yeast Toolkit for Modular, Multipart Assembly
ACS Synthetic Biology 2015 4 (9), 975-986
DOI: 10.1021/sb500366v
O'Riordan, N. M., Juric, V., O'Neill, S. K., Roche, A. P. & Young, P. W.
A Yeast Modular Cloning (MoClo) Toolkit Expansion for Optimization of Heterologous Protein Secretion and Surface Display in Saccharomyces cerevisiae
ACS Synthethic Biology 2024 13, 1246-1258.
DOI: 10.1021/acssynbio.3c00743
J. H. Bae, S. H. Yun, M. J. Kim, H. J. Kim, B. H. Sung, S. I. Kim, et al.
Secretome-based screening of fusion partners and their application in recombinant protein secretion in Saccharomyces cerevisiae
Appl Microbiol Biotechnol 2022 Vol. 106 Issue 2 Pages 663-673
DOI: 10.1007/s00253-021-11750-9
